# Multiplexed Single-Molecule Epigenetic Analysis of Plasma-Isolated Nucleosomes for Cancer Diagnostics

**DOI:** 10.1101/2021.11.01.466724

**Authors:** Vadim Fedyuk, Nir Erez, Noa Furth, Olga Beresh, Ekaterina Andreishcheva, Abhijeet Shinde, Daniel Jones, Barak Bar Zakai, Yael Mavor, Tamar Peretz, Ayala Hubert, Jonathan E Cohen, Azzam Salah, Mark Temper, Albert Grinshpun, Myriam Maoz, Aviad Zick, Guy Ron, Efrat Shema

**Author notes:** Equal contribution (Vadim Fedyuk, Nir Erez).

## Abstract

The analysis of cell-free DNA (cfDNA) in plasma represents a rapidly advancing field in medicine, providing information on pathological processes in the body. Blood cfDNA is in the form of nucleosomes, which maintain their tissue- and cancer-specific epigenetic state. We developed EPINUC, a single-molecule multi-parametric assay to comprehensively profile the <u>E</u>pigenetics of <u>P</u>lasma <u>I</u>solated <u>Nuc</u>leosomes, DNA methylation and cancer-specific protein biomarkers. Our system allows high-resolution detection of six active and repressive histone modifications, their ratios and combinatorial patterns, on millions of individual nucleosomes by single-molecule imaging. In addition, it provides sensitive and quantitative data on plasma proteins, including detection of non-secreted tumor-specific proteins such as mutant p53. Applying this analysis to a cohort of plasma samples detected colorectal cancer at high accuracy and sensitivity, even at early stages. Finally, combining EPINUC with direct single-molecule DNA sequencing revealed the tissue-of-origin of colorectal, pancreatic, lung and breast tumors. EPINUC provides multi-layered clinical-relevant information from limited liquid biopsy material, establishing a novel approach for cancer diagnostics.
