## Supplementary table 3 for "Multiplexed Single-Molecule Epigenetic Analysis of Plasma-Isolated Nucleosomes for Cancer Diagnostics"

Subject	State	Diagnosis	H3K9ac/H3K4me1	H3K4me3/H3K27me3	H3K36me3/H3K9me3	H3K4me1/Nuc	H3K27me3/Nuc	H3K9me3/Nuc	H3K9ac/Nuc	H3K4me3/Nuc	H3K36me3/Nuc	H3K4me1+H3K9ac	H3K27me3+H3K4me3	H3K9me3+H3K36me3	Nucleosomes	Methylation	CEA	MST1	CEA/MST1	TIMP1
1	H	Healthy	1.353982301	0.862612613	1.010526316	0.02478	0.04997	0.01487	0.03267	0.04325	0.01584	0.01578532	0.016433854	0	8095	2.246369325	0.316094763	0.424104145	0.360515786	0.771611043
2	H	Healthy	0.976510067	0.746794872	0.943498452	0.04561	0.0583	0.0149	0.04289	0.04354	0.33333	0.023196474	0.013329779	0	8614	1.668381064	0.065465548	0.22848923	0.126578429	0.455615702
3	H	Healthy	1.211627907	1.14507772	0.576271186	0.017995	0.023325	0.01701	0.021745	0.026945	0.01054	0.01209775	0.011124089	0	10782	0.3473924	0.180379348	0.568044684	0.309297541	1.275378376
4	H	Healthy	1.244274809	1.085271318	0.876470588	0.01914	0.02496	0.0151	0.02364	0.02615	0.01309	0.029591635	0.008739731	0	13486	0.850279032	0.53051382	0.728425141	0.827328848	12.22855228
5	H	Healthy	1.516025641	0.922268908	1.345794393	0.03242	0.04309	0.01437	0.05052	0.03995	0.0197	0.047288777	0.026659557	0	9315	0.915498481	0.135101974	0.464080511	0.171616897	0.819589695
6	H	Healthy	1.479338843	0.758782201	2.542056075	0.03222	0.04194	0.01102	0.04754	0.0325	0.02755	0.038619979	0.014753615	0	10329	1.394842499	0.846147845	7.53697831	0.043431806	0.615828239
7	H	Healthy	2.280701754	1.586894587	5.286821705	0.02259	0.03942	0.0149	0.05118	0.06008	0.07818	0.039703547	0.058207218	0.014200511	9372	0.529123862	0.036640213	0.152750981	0.045130312	0.184806995
8	H	Healthy	1.715384615	0.942363112	0.625	0.0174	0.06196	0.02153	0.03092	0.05967	0.01328	0.048972	0	0	6375	0.856977652	0.135402678	0.409860447	0.196976161	0.454187348
9	H	Healthy	2	0.759410802	2.760330579	0.02017	0.05725	0.00837	0.03938	0.04359	0.02183	0.011485012	0.026058632	0	12663	1.031266347	0.31548145	3.947496516	0.016654812	0.467758482
10	H	Healthy	1.693877551	0.425	0.811881188	0.02544	0.08032	0.02245	0.0434	0.03324	0.01848	0.032169857	0.047088369	0	9250	0.660591334	0.247184643	0.37853357	0.436681286	0.599720171
12	H	Healthy	1.965944272	0.874388254	0.224260355	0.01733	0.03739	0.10656	0.03432	0.03273	0.0235	0.007619048	0.017350568	0.050650008	16961	0.721573514	0.031983342	0.086387435	0.040690476	0.188823128
13	H	Healthy	1.276836158	0.186081694	0.449768161	0.04964	0.07544	0.08024	0.06563	0.02105	0.03698	0.101564087	0.035448423	0.126582278	9057	3.479674071	0.453567854	0.237240081	1.08591881	1.733909438
14	H	Healthy	1.673611111	0.86882716	0.142206478	0.01908	0.04543	0.16176	0.03151	0.03913	0.02327	0	0.029577048	0.08912656	13942	1.138085487	0.545999313	0.658319324	0.453171937	1.575513488
15	H	Healthy	1.263392857	0.508860759	0.092271293	0.02057	0.05061	0.11707	0.02497	0.02573	0.01081	0.012828736	0.018789929	0.013315579	9917	1.622884082	0.904062793	0.623632491	0.894329106	2.800927357
16	H	Healthy	1.802197802	1.006134969	0.086344439	0.01952	0.04331	0.16499	0.03555	0.04237	0.01386	0.039564787	0.025879917	0.032460506	10691	0.815132007	0.065465903	0.183018438	0.041550479	0.354427498
17	H	Healthy	2.097087379	0.27173913	0.094512195	0.01329	0.04393	0.0735	0.02733	0.0119	0.01167	0.018867925	0.017310023	0.011279044	9231	2.663431185	0.054721499	0.127703164	0.047910323	0.62656499
18	H	Healthy	2.13559322	0.390995261	0.282894737	0.02252	0.06048	0.07004	0.04824	0.02285	0.02019	0.021171863	0.029507229	0.021528525	16815	0.610039736	0.340692153	0.894097297	0.06166267	0.642162162
19	H	Healthy	1.609625668	0.237113402	0.272727273	0.02476	0.08537	0.06795	0.04049	0.02044	0.01832	0.058588029	0.069921921	0.023339946	13132	1.012236003	2.908218709	8.588886486	0.053086429	0.606356757
20	H	Healthy	1.721212121	0.304347826	0.29394387	0.01806	0.05276	0.06496	0.03164	0.01683	0.01908	0.049455984	0.101925255	0.042589438	10571	1.352275127	0.586812864	0.155935135	0.633810558	0.723372973
21	H	Healthy	1.834532374	0.322712418	0.056820694	0.01921	0.05324	0.29308	0.03737	0.02355	0.01636	0.018281536	0.083991265	0.018037518	18086	2.480673839	0.206177493	0.064086486	0.523129724	0.165016216
22	H	Healthy	0.748344371	1.707317073	0.066328881	0.01899	0.060975	0.08784	0.01394	0.09318	0.00578	0	0.029675792	0	9163	1.954230197	0.246708111	0.273989189	0.139791011	0.732194595
23	H	Healthy	1.733333333	0.219886823	0.040527804	0.02538	0.08388	0.12193	0.04385	0.02347	0.004825	0	0	0	7254	0.432840672	0.120417054	0.127135135	0.155607644	0.238443243
24	H	Healthy	0.977859779	0.561868687	0.201863354	0.02967	0.089415	0.06549	0.02929	0.04971	0.01343	0	0.015422579	0	10370	1.451147283	0.057341618	0.483094262	0.0240028	0.322745902
26	H	Healthy	0.69441402	0.372120496	0.224880383	0.03025	0.112655	0.08652	0.019745	0.042695	0.021	0.028753	0.041755591	0.046587468	14830	0.756341596	0.03606646	0.244877049	0.029478249	1.005635246
27	H	Healthy	1.149606299	0.178732014	0.316326531	0.05384	0.05997	0.04245	0.06094	0.039765	0.01313	0.011876485	0.098702764	0.025562372	14349	1.082173192	0.187626638	7.373463115	0.005007509	0.561987705
28	H	Healthy	0.67405765	0.490276356	0.112359551	0.04201	0.05694	0.06143	0.02755	0.02487	0.0083	0.038505968	0.03254149	0.016037635	10910	2.245063837	0.146089423	0.129098361	0.237415909	0.994364754
29	H	Healthy	0.619210978	0.621359223	0.108597285	0.03379	0.03822	0.0858	0.022195	0.02442	0.00673	0	0	0	6647	0.755280516	0.028366878	0.46670082	0.012580519	0.576331967
30	H	Healthy	1.657534247	0.656812339	0.182460271	0.01339	0.0445	0.06288	0.02248	0.028905	0.01356	0	0.016175995	0	10912	1.768751572	0.615411924	2.132822981	0.190046879	0.587422302
31	H	Healthy	1.468164794	0.493598862	0.340727595	0.01559	0.06665	0.060925	0.024405	0.033625	0.020435	0.022927	0.05202237	0.03118179	10438	0.724784388	0.040900957	0.063299371	0.254200347	0.933015391
32	H	Healthy	1.25	0.968641115	0.133561644	0.02267	0.02539	0.09769	0.02907	0.02409	0.0126	0.020354162	0.012406948	0.01155535	10298	1.712295709	0.943007197	0.603546099	1.062732319	1.729787234
33	H	Healthy	0.43495935	0.263731061	0.353982301	0.0308	0.064905	0.03457	0.01292	0.016805	0.01294	0.008956561	0.03694733	0.041371464	15084	1.443511695	0.069190786	0.227617602	0.133109205	0.926078474
34	H	Healthy	1.294117647	0.801393728	0.168377823	0.04067	0.06232	0.044216667	0.05212	0.08015	0.0213	0.028893383	0.148809524	0.019623234	5058	1.039820086	0.316187122	3.030565792	0.038366194	0.481248645
35	H	Healthy	1.646634615	0.6078125	0.151627524	0.00675	0.07118	0.109565	0.09175	0.12861	0.050755	0	0.13293453	0.105078809	4668	0.987864521	0.472155122	0.77673196	0.227572	1.155939625
101	C	CRC Stage I,II	0.330508475	0.350813743	0.018601668	0.05053	0.11724	0.275525	0.01687	0.04391	0.004765	0.000241	0	0	8504	0.76418339	1.78245614	1.883225209	0.710087885	3.045041705
102	C	CRC Stage III,IV Resected	1.56741573	0.992445703	0.873673036	0.05269	0.37657	0.115	0.08092	0.37165	0.17217	0.021152829	0.106577345	0	11516	0.187385436	1.397611049	1.119896975	1.366865233	1.902344313
103	C	CRC Stage I,II	1.789156627	0.418465228	0.262220799	0.02651	0.09513	0.192	0.04614	0.03955	0.02702	0	0.030641949	0	12059	0.343479431	0.3567367	0.541099518	0.599097333	1.973789256
104	C	CRC Stage I,II	1.01650165	0.100680272	0.410392365	0.03282	0.10688	0.05233	0.0317	0.01033	0.02117	0.014112334	0.040140492	0.080474065	13929	1.55277502	1.977777778	3.518813716	0.408609348	0.714735867
105	C	CRC Stage I,II	0.724928367	0.652574942	0.089323952	0.03409	0.05402	0.359715	0.02407	0.035215	0.03434	0	0.011469863	0	20911	1.297915034	2.055026567	1.286376244	1.785290829	1.889858178
106	C	CRC Stage I,II	1.467479675	0.592401803	0.183714002	0.0366	0.131635	0.13885	0.05518	0.076025	0.02538	0	0.045677744	0.039880359	13548	0.538966196	0.435617345	0.835737552	0.630029894	0.586319218
107	C	CRC Stage I,II	2.321243523	0.556564822	0.112732095	0.023	0.17221	0.09807	0.05492	0.09753	0.01108	0	0.01911315	0	13099	0.626707182	0.689360047	0.856737589	0.552479457	1.370212766
108	C	CRC Stage III,IV	2.272826087	0.07572327	0.569354839	0.05315	0.23323	0.04191	0.11851	0.01725	0.02455	0.07047713	0.236751194	0.025817556	24405	0.245623518	1.262011282	0.402836879	2.028288659	0.694326241
110	C	CRC Stage III,IV	6.575342466	0.57462091	0.110674525	0.01398	0.14279	0.33208	0.08996	0.08104	0.03727	0.013383298	0.426719186	0	8445	0.623771045	1.527714304	0.561010769	1.797073556	0.729537892
111	C	CRC Stage I,II	1.209459459	0.215702828	0.406131308	0.01833	0.16716	0.33177	0.18141	0.12165	0.13435	0	0.195716779	0.116186815	6418	0.636954768	0.600117516	1.044009158	0.646826	2.612255
112	C	CRC Stage III,IV	1.868501529	0.336065574	0.190374332	0.05722	0.15784	0.25631	0.11074	0.05468	0.04824	0.174611489	0.09185704	0.04353315	10432	0.202003124	1.449369981	0.814042228	1.175291713	0.834732417
113	C	CRC Stage I,II	2.56511976	0.148388947	0.823095511	0.01944	0.185806	0.294235	0.39494	0.13731	0.24311	0.000321	0.045354602	0.113442364	11076.66667	0.0340371	1.237318013	3.255490545	0.736251	1.372726587
115	C	CRC Stage I,II	10.19266055	0.268610635	0.248905908	0.01439	0.114521667	0.207326667	0.05013	0.012505	0.03221	0	0.03378523	0.15625	9843	0.85362896	0.825468036	2.064632605	0.201278381	0.765093468
116	C	CRC Stage I,II	1.884920635	0.599179207	0.102032352	0.02956	0.12349	0.39868	0.0553	0.07199	0.03012	0	0.040744368	0.021390374	11931	0.6341215	0.605987404	0.269182163	1.151694182	1.640328758
117	C	CRC Stage III,IV	7.847457627	0.079701835	0.183954619	0.00618	0.19045	0.25177	0.04778	0.01509	0.04368	0.013781698	0.092735703	0.028901734	12933	0.1075024	4.843758088	0.552987904	4.540097707	0.729537892
118	C	CRC Stage I,II	1.111111111	0.123449498	0.376847291	0.03924	0.087045	0.06503	0.04243	0.010445	0.02489	0	0.027069482	0.011097547	9784	0.8146453	0.840997326	0.531323344	0.137299952	1.370614
119	C	CRC Stage III,IV	19.15151515	0.180614088	0.303300624	0.00419	0.18108	0.22863	0.07827	0.03297	0.06994	0.016025641	0.134279123	0.027578599	12476	0.2799178	0.603916832	0.594692183	0.552831008	0.683913934
120	C	CRC Stage I,II	2.175675676	0.162962963	0.264180881	0.02416	0.08646	0.16792	0.05372	0.014235	0.024705	0	0.013790372	0.018604651	12591	0.8205999	0.264343025	1.228922188	0.114862866	0.889858178
121	C	CRC Stage I,II	0.803212851	0.264604811	0.165730337	0.151985	0.19915	0.42691	0.02277	0.1057	0.02227	0.022150538	0.0149	0.005012965	6321	0.780405094	0.349985344	3.012153572	0.116191069	0.969938231
122	C	CRC Stage I,II	2.198347107	0.295566502	0.131195335	0.03185	0.092145	0.115635	0.031245	0.02589	0.0146	0	0.025499143	0.012730494	12857.16667	1.014027888	1.014027888	2.923513071	0.346852524	0.621037373
123	C	CRC Stage I,II	0.970588235	1.613309353	0.121575342	0.02884	0.08522	0.09966	0.02823	0.14038	0.01207	0.030753341	0.044370386	0.04184845	11093.33333	0.703680106	0.347221641	1.061678353	0.327049751	1.892806772
124	C	CRC Stage I,II	4.618604651	0.401805869	0.114922813	0.02524	0.21893	0.0988	0.04513	0.08737	0.01154	0.041543424	0.018571429	0.05682243	11675.33333	0.503118391	0.182906913	0.870020842	0.210232795	0.77930461
125	C	CRC Stage I,II	2.358831711	1.019474197	0.703547297	0.03295	0.12438	0.07007	0.03792	0.127285	0.020185	0.032104086	0.0204758	0.027136623	9084	0.647724873	0.781312	3.386523569	0.058275	0.95918744
127	C	CRC Stage III,IV	0.84751773	0.860465116	0.532338308	0.04166	0.13444	0.05128	0.04577	0.06037	0.01856	0.043156622	0.019731051	0.025769875	10745	0.636948584	4.41739	3.105759455	1.422322	0.890167851
129	C	CRC Stage III,IV Resected	1	1.965240642	0.197183099	0.01149	0.1293	0.054725	0.01073	0.03532	0.00983	0.034355407	0.100556016	0.012370079	13350	0.891042938	0.287905815	0.167123288	0.308421804	0.686359409
1951	C	CRC Stage III,IV Resected	0.439970172	0.152807092	0.253357753	0.0997	0.17693	0.16004	0.04694	0.02735	0.04008	0.131075915	0.072053525	0.027255383	18243	0.773651533	0.172175065	0.082441027	0.247456115	0.236373883
2118	C	CRC Stage III,IV Resected	1.2122571	0.522621564	0.985781991	0.0319	0.15534	0.06754	0.3761	0.08769	0.06733	0.04269802	0.175528927	0.011328096	14094	1.479291947	1.568269861	0.275340345	1.456379	1.8289107
2737	C	CRC Stage III,IV Resected	1.29597947	0.636221566	2.033962264	0.07685	0.35558	0.05244	0.22789	0.02676	0.10549	0.06907127	0.0428	0.014118048	16094	0.878944315	1.055031611	0.195330641	1.371538528	1.0071897
3488	C	CRC Stage III,IV	2.412048193	0.186980609	0.1626564	0.02879	0.11333	0.07688	0.07047	0.02088	0.01251	0.016038492	0.052903226	0.017397356	20158	0.093533913	2.537563553	0.384565359	2.421678466	0.919575114
3770	C	CRC Stage III,IV	2.207112971	0.077292576	0.386873921	0.03213	0.32226	0.17188	0.07006	0.02456	0.06532	0.025971777	0.044730721	0.063676885	21397	0.209569574	2.42221214	0.836644164	2.146697993	1.066265307
3778	C	CRC Stage III,IV	2.25	0.134304207	0.35366859	0.02381	0.219	0.11618	0.05439	0.02854	0.04101	0.024509804	0.025506951	0	22315	0.991170614	2.196722243	0.251029699	3.265947433	0.765662259
3821	C	CRC Stage III,IV	3.512226512	0.094384489	0.32660626	0.04598	0.32635	0.15646	0.16106	0.03088	0.05126	0.014103378	0.084297647	0.016439257	32695	0.037479343	2.944027188	0.856101601	0.871576416	0.232578686
3956	C	CRC Stage III,IV	2.390862944	0.226325194	0.140828402	0.0173	0.13104	0.27575	0.04125	0.02922	0.03872	0	0.071623959	0	24317	0.623771045	4.545421709	0.106271637	5.022591524	0.243780694
4044	C	CRC Stage III,IV	11.91056911	0.037404422	1.413081909	0.01219	0.31857	0.061885	0.14911	0.01195	0.08748	0.029850746	0.127994149	0.018875855	12820	0.9096816	2.565526828	0.254584618	0.658511082	0.620587336
4045	C	CRC Stage III,IV Resected	1.056291391	0.267550702	1.2	0.04539	0.17607	0.05604	0.04818	0.04648	0.0691	0.022276676	0.039292731	0	8491	0.113540548	0.99523165	10.54541316	0.010348015	0.956066469
4047	C	CRC Stage III,IV Resected	2.115207373	0.703416149	0.060756076	0.01914	0.06387	0.30101	0.04019	0.0445	0.01851	0.013381507	0.014496956	0.016116723	19016	0.86265924	0.051162151	0.17897566	0.130202913	0.680016656
4050	C	CRC Stage III,IV Resected	2.173684211	0.291560102	0.535911602	0.03492	0.08429	0.03032	0.07654	0.0249	0.01618	0	0.064868626	0	8013	0.507493725	0.081707444	0.091167767	0.095751053	0.473594355
4059	C	CRC Stage III,IV	1.799465241	0.429262394	2.766990291	0.02998	0.09318	0.01046	0.0538	0.04	0.02702	0.058913633	0.062970656	0	20800	0.23837305	2.484418012	0.124903368	5.001496565	0.576145776
4072	C	CRC Stage III,IV	3.791044776	3.67027027	1.404066074	0.005145929	0.103419389	0.048428096	0.019508449	0.032431485	0.034491322	0.026388	0.073219	0	17113	1.489216576	5.483144196	0.083997268	7.279022546	1.006942864
4073	C	CRC Stage III,IV	2.50310559	1.307304786	1.04950495	0.02867	0.07642	0.0283	0.07148	0.09924	0.03019	0.025182574	0.066560425	0.020669698	11830	2.666937552	3.706819365	0.119508309	3.462452609	0.836558161
4075	C	CRC Stage III,IV Resected	2.4375	0.041728031	0.401913876	0.05325	0.39553	0.1224	0.12823	0.01601	0.02883	0.018477458	0.052317139	0	18084	0.618632428	0.313574474	0.166256577	0.941575118	0.442442367
4079	C	CRC Stage III,IV Resected	3.723076923	4.714864865	0.874264706	0.014913958	0.262468969	0.116045286	0.055525813	0.070466524	0.132734726	0.024511	0.090247924	0.018746218	10246	0.252722446	1.148401874	0.186774414	0.67267397	0.299453676
4090	C	CRC Stage III,IV Resected	1.818965517	11.34054054	2.468058968	0.12766678	0.722825151	0.408222704	0.23222147	0.078027635	0.16540233	0.0199721	0.043189	0	9843	0.193774509	0.960399432	0.093924324	1.668063051	0.820151351
4118	C	CRC Stage III,IV Resected	1.491735537	1.589108911	0.139077853	0.04372	0.05254	0.23298	0.06638	0.08325	0.03255	0.025322867	0.018835939	0	12644	0.590048829	0.221520172	0.298240577	0.320325652	0.331214371
4148	C	CRC Stage III,IV Resected	1.596244131	0.271386431	0.574750831	0.03104	0.12314	0.05555	0.04807	0.03341	0.031245	0.021987687	0.027525461	0	8856	0.827310361	0.092155678	0.233297512	0.119805274	0.876522965
4211	C	CRC Stage III,IV Resected	1.020134228	1.024	0.329896907	0.01856	0.04043	0.03126	0.01917	0.04167	0.01034	0	0.02378687	0	11500	0.822848948	0.401194381	0.09107027	0.699975278	0.566918919
4215	C	CRC Stage III,IV Resected	1.268518519	3.132183908	0.702623907	0.02076	0.02935	0.05166	0.02559	0.0896	0.03583	0	0.038916	0	8881	1.208851929	0.965098634	0.122205405	1.213629462	0.600389189
4221	C	CRC Stage III,IV Resected	1.261904762	0.707042254	0.124437781	0.01487	0.05122	0.115	0.01869	0.03547	0.01434	0	0.022016733	0	13908	1.142185206	0.633804885	1.348410811	0.075237695	0.182140541
4228	C	CRC Stage III,IV Resected	0.569095477	1.139559286	44.40601504	0.191668673	0.249311295	0.1085209	0.109077775	0.137115296	0.045819936	0.027129	0.028916	0	7257	0.616443055	0.343629155	0.128172973	0.435926032	0.793686486
4229	C	CRC Stage III,IV Resected	1.597222222	0.585067319	0.032851817	0.02915	0.07706	0.60613	0.04552	0.0422	0.01835	0.031595577	0.040284678	0.020610058	18221	1.19458353	1.154329326	0.12602459	2.015021958	1.18442623
4231	C	CRC Stage III,IV Resected	2.201581028	4.802303263	4.287072243	0.022762033	0.137874029	0.216952088	0.050112461	0.024340966	0.050606119	0.023744	0.037901736	0	12993	0.968430135	0.150344455	0.90420082	0.035716516	1.019467213
4232	C	CRC Stage III,IV	1.670241287	0.271648045	0.278174037	0.03597	0.14351	0.10375	0.06002	0.03937	0.02856	0.041765279	0.02946376	0	18135	0.279914179	4.441037417	0.821721311	1.099991514	0.683913934
4445	C	CRC Stage III,IV	1.067669173	0.396142433	0.322981366	0.01736	0.06402	0.03454	0.01892	0.02475	0.01015	0	0.308228357	0	18985	1.188729076	0.446778333	0.040983607	2.138785552	2.444159836
4487	C	CRC Stage III,IV Resected	7.766272189	0.37987988	1.802477632	0.01393	0.52428	0.050145	0.10812	0.09821	0.09057	0.020186727	0.06342	0.013673308	12986.83333	0.70273904	3.229121432	0.196011927	3.811350226	0.9995618
5024	C	CRC Stage III,IV Resected	0.68762279	0.493093923	0.058823529	0.025285	0.0587	0.06317	0.0177	0.02949	0.00396	0.066054561	0.198599352	0.005338908	10456.5	0.536661904	0.405322574	0.608535327	0.666062521	0.5284467
4242	C	CRC Stage III,IV Resected	1.115207373	0.703407331	2.013736264	0.05467	0.41364	0.10581	0.16761	0.0934	0.20769	0.08772688	0.062617145	0	9262	0.561302993	1.498003119	42.3149555	0.035401269	0.9387122
4348	C	CRC Stage III,IV Resected	0.879843797	0.385412567	1.387966805	0.03002	0.24248	0.05955	0.26209	0.08453	0.08156	0.032920322	0.072986417	0.010497238	11057	0.113335555	0.710661443	0.747393198	0.950853507	0.5676182
4361	C	CRC Stage III,IV Resected	0.528977871	0.49634681	2.802816901	0.079735	0.25036	0.0388	0.04228	0.04974	0.10527	0.066203244	0.072186732	0.011250445	12014	0.694527283	0.327260279	0.998794062	0.327655411	1.0670262
4493	C	CRC Stage III,IV Resected	0.558203483	0.312713311	0.191155492	0.046745	0.09659	0.076775	0.02587	0.03052	0.01546	0.085451827	0.052135842	0.009907844	8140	0.310120736	0.190331292	1.198650754	0.158787947	0.8456145
4946	C	CRC Stage III,IV Resected	0.757389163	0.493093923	2.118367347	0.06409	0.15534	0.0285	0.04777	0.041248103	0.06021	0.037849547	0.043189	0	17092	0.394966394	3.338930311	0.144415425	5.028151023	0.708673519
5066	C	CRC Stage III,IV Resected	0.827922078	0.375357476	0.293986637	0.02333	0.135803477	0.0594	0.01899	0.04648	0.01742	0.067029407	0.029767052	0.013246303	13398	1.118764995	0.246110874	1.008541685	0.244026477	0.736851571
388	C	CRC Stage III,IV	1.848425197	1.38015873	0.282051282	0.07572	0.20917	0.10022	0.08341	0.07504	0.02835	0.024990388	0.046598322	0.001097256	14686	1.386045374	3.219407777	5.545753425	0.102035035	1.000328636
491	C	CRC Stage III,IV	1.187633262	0.389624724	1.516574586	0.05486	0.14217	0.08366	0.08641	0.05614	0.06779	0.028201725	0.057563896	0.006926202	13238	0.557056803	1.414912594	0.093972603	2.60820488	0.865222236
1611	P	Pancreas Stage III,IV	4.436830835	0.59375	0.36673774	0.019045	0.19575	0.06191	0.08146	0.116255	0.021925	0.020992967	0.43805	0.030095553	15929	0.729912335	0.621239312	0.941628982	0.659749565	na
1708	P	Pancreas Stage III,IV	7.3894081	0.380859548	0.201382034	0.02212	0.35397	0.08248	0.157335	0.13129	0.016525	0.012967926	0.396033156	0.02402691	15747	0.485720377	1.64773567	2.692430232	0.611988251	na
2014	P	Pancreas Stage III,IV	7.16017316	0.727461447	1.387417219	0.02115	0.24516	0.0626	0.14879	0.16478	0.08592	0.082801041	0.602613746	0.128351398	13975	0.967275414	0.967275414	1.248382088	0.774823208	na
1804	P	Pancreas Stage III,IV	5.672727273	0.201125968	0.62600321	0.01915	0.521	0.05072	0.10984	0.10516	0.03196	0.027329872	0.284397372	0.033769222	14161	0.334919927	1.935712024	3.47467561	0.557091436	na
1888	P	Pancreas Stage III,IV	1.080775444	1.043161435	1.683333333	0.12163	0.30751	0.0482	0.13286	0.31272	0.08122	1.06528271	0.691613179	0.00940919	10858	0.69975464	1.309827932	0.954098283	1.372843821	na
2418	P	Pancreas Stage III,IV	0.809773124	0.889248181	0.831134565	0.08716	0.25616	0.05187	0.06745	0.22902	0.04155	0.209292591	0.397039031	0.020694722	12236	1.351096229	0.285836211	0.462400666	0.618157005	na
5890	P	Pancreas Stage III,IV	1.2	1.150297619	0.491355778	0.04462	0.09508	0.156165	0.05411	0.11043	0.08011	0.175080245	0.648413511	0.028385264	11448	0.125004246	1.511875858	18.64538413	0.081085798	na
2403	P	Pancreas Stage III,IV	1.299339692	0.774004684	2.593272171	0.1692	0.216	0.05704	0.36093	0.24643	0.15111	0.99702558	0.644025	0.010915045	10497	0.615788999	0.882744	0.203501846	4.337769	na
5394	P	Pancreas Stage III,IV	0.648241206	1.00622665	0.443271768	0.10977	0.36512	0.09099	0.06959	0.17226	0.04133	0.550357733	0.423728814	0.014534884	12893	0.624599927	0.290666	0.575527232	0.505043	na
2974	P	Pancreas Stage III,IV	0.839272318	0.298130661	2.089408528	0.36676	0.6587	0.05262	0.30258	0.28467	0.11097	1.09216708	0.740711462	0.097134531	16219	0.073767069	4.330061683	0.799677813	5.41475781	na
